# Biosynthetic Gene Cluster Diversity Across Native and Introduced Populations of an Ectomycorrhizal Fungus, *Suillus luteus*

**DOI:** 10.1101/2024.09.16.612996

**Authors:** Brooke M. Allen, Cole Stevens, Rytas J. Vilgalys, Yi-Hong Ke, Milton Drott, Jason D. Hoeksema

## Abstract

Non-pathogenic fungi are being increasingly recognized for their involvement in biological invasions, where they have the potential to cause ecological and economical harm. One notable example is the ectomycorrhizal (EcM) fungus, *Suillus luteus*, which is commonly found co-invading with non-native pines that have escaped from commercial pine plantations across the Southern Hemisphere. In such invasions, selection pressures imposed by novel plants, soil microbes, and environmental conditions, as well as impoverished assemblages of co-invading EcM fungi, may exert particularly strong selective effects and contribute to driving evolutionary divergence in traits. We investigated the potential impact of this global co-introduction on biosynthetic gene cluster (BGC) diversity in native and introduced populations of *S. luteus*. We found that native populations demonstrated higher BGC diversity at both the gene and clan levels compared to introduced populations. Additionally, we identified a collection of unique BGCs as well as 24 highly conserved clans, including two featuring known pathways, within both native and introduced populations. Furthermore, our study confirmed the presence of three previously identified clades of *S. luteus* with distinct gene cluster family (GCF) diversity. Thus, our study concludes that the introduction of *S. luteus* has driven evolutionary changes in its BGCs, underscoring the broader implications of global co-introductions on fungal adaptation in new environments.
