## Supplementary Table 1. Genome assembly stats for "Biosynthetic Gene Cluster Diversity Across Native and Introduced Populations of an Ectomycorrhizal Fungus, *Suillus luteus*"

Supplementary Table 1. Genome assembly stats
genome_id	no_scaffolds	no_contigs	total_length	perc_gaps	scaff_n50_KB	contig_n50_KB	busco_score
0	27217	27338	41006267	0.018	32	32	94
2	73632	75579	51220559	0.369	7	5	88.6
3	98305	100134	52611966	0.327	6	4	89
4	68546	70278	50595206	0.33	8	5	89.7
5	51928	53407	47856646	0.27	11	7	90.6
6	31394	31550	41974826	0.025	34	33	93.7
7	73092	74940	51166303	0.349	7	5	89.7
8	78056	79955	53049852	0.344	7	5	89.1
9	30737	30869	42290745	0.019	31	30	93.6
10	100396	102306	52725128	0.336	6	4	88.8
11	26457	26565	41227757	0.015	39	38	94
12	92878	94800	51554857	0.344	7	4	89.7
13	26133	26251	41133483	0.021	38	38	94.2
14	31213	31357	42168465	0.024	36	35	94.2
15	79621	81644	52306110	0.374	7	5	88.4
16	26272	26378	40988879	0.016	38	37	94
17	100745	102706	53562169	0.345	6	4	88.7
18	87574	89793	53657029	0.406	6	4	86.3
19	89851	91932	53925672	0.375	6	4	86.9
20	25937	26060	40650940	0.021	37	37	94
21	27003	27120	40880015	0.02	38	37	94.1
22	27823	27911	40779981	0.013	40	40	94.3
23	58484	60263	49170959	0.34	9	6	90
24	91771	93761	51828000	0.358	6	4	89.3
25	64506	66223	50338883	0.324	8	5	89.5
26	25145	25255	40820238	0.019	39	38	94
27	67486	69351	50185951	0.354	8	5	89.3
28	26819	26945	40935324	0.02	37	36	94
29	96844	98799	52048650	0.339	6	4	89.2
30	76931	78999	52880725	0.384	6	4	87
31	23546	23661	41343808	0.017	39	39	94
32	93003	94780	52625913	0.252	6	4	89.3
33	66567	68460	48860340	0.285	8	5	90.6
34	60734	62301	49030014	0.277	8	6	90.1
35	28541	28674	41938005	0.021	42	41	94.1
36	38433	38604	42107240	0.018	25	24	93.1
37	88583	90446	51251036	0.259	7	5	90
38	24777	24924	39708499	0.02	33	32	93.5
39	80314	82401	53377108	0.374	6	4	86.1
40	36676	36876	41218186	0.027	28	27	93.3
41	77416	79293	51131310	0.345	7	5	88.9
42	25380	25483	40255092	0.016	33	31	93.7
43	30473	30615	41414558	0.023	31	29	93.7
44	37940	38127	41964801	0.026	25	24	93.3
45	55660	57508	47885247	0.207	9	7	90.9
46	88848	90671	51350834	0.291	6	4	90.2
47	97879	99813	52287962	0.317	6	4	89.5
49	71028	72670	50312689	0.286	8	5	90.4
50	29749	29871	41163702	0.016	30	29	93.6
51	100955	102707	53182715	0.251	6	4	89.2
52	59559	61498	47710397	0.276	9	6	90.7
53	33888	34027	42729650	0.018	36	35	93.8
54	87539	89700	54614141	0.385	7	4	85.7
55	97455	99343	52347301	0.323	6	4	89.9
56	93432	95602	54579941	0.387	6	4	86.9
57	78386	80509	52780293	0.394	7	4	87
58	85385	87638	53963188	0.407	6	4	86.3
59	90786	92970	54561428	0.392	7	4	87
60	94397	96571	54479396	0.388	6	4	87
61	93546	95826	54378028	0.41	6	4	86.4
62	94146	96262	54613113	0.378	6	4	86.2
63	86532	88683	53408490	0.393	6	4	86.5
64	127094	129598	60209086	0.407	3	4	81.8
65	51992	53851	54995282	0.333	8	5	85.6
66	49504	51120	54618963	0.289	8	6	86.9
67	49098	51688	64560071	0.285	9	6	88.4
68	54842	56546	55668643	0.301	9	6	86.7
69	53349	55180	55403945	0.326	9	5	87
70	52775	54631	55616064	0.329	8	5	85.5
71	52107	53845	55045262	0.309	8	6	86.7
72	46303	47991	52865588	0.311	9	6	86.8
73	49189	51027	53613037	0.338	8	5	86.6
74	53766	55672	55680121	0.336	7	5	85.6
75	45017	46770	52958628	0.326	9	6	87.3
76	49640	51467	53991427	0.333	8	5	86.8
77	46766	48474	52956615	0.318	9	6	86.8
78	49790	51533	53952152	0.32	8	5	86.6
79	50982	52794	55102371	0.324	8	5	86.3
80	50232	52441	56102123	0.323	8	5	88
81	53602	55427	55014212	0.327	8	5	85.9
82	45797	47417	53959295	0.295	10	6	87.5
83	60536	62333	57173712	0.31	8	5	86.2
84	51296	53158	54666606	0.336	8	5	86.7
85	51428	53280	55001206	0.331	8	5	85.6
86	51480	53325	55056003	0.331	8	5	85.9
87	55100	56880	55219594	0.319	8	5	86.9
88	46238	48022	53390178	0.33	9	6	86.9
89	46024	47630	53544214	0.297	9	6	87.7
90	49179	50961	53944982	0.325	9	6	86.9
91	55792	57712	56273338	0.336	8	5	85.7
92	50724	52502	54658710	0.32	8	5	86.5
93	50166	51908	54408982	0.313	8	6	86.2
94	49502	51377	53767830	0.345	8	5	86.5
96	52992	54918	55073386	0.345	7	5	85.4
97	44954	46353	52609990	0.262	11	7	87.6
98	52169	53867	54663141	0.306	9	6	87.2
99	50436	52159	54115549	0.311	9	6	86.9
100	48927	50674	54287765	0.315	8	6	86.3
101	40338	41945	51865744	0.305	11	7	87.4
102	51220	52950	54631178	0.312	9	6	86.3
103	54081	56022	55335209	0.347	7	5	85.7
104	51146	53052	54366118	0.346	8	5	87
105	21060	21233	44647210	0.023	49	48	94
106	22969	23095	45953355	0.021	46	45	94.4
107	80662	82855	65443220	0.331	4	4	77
108	75923	78057	62940576	0.333	4	4	77.3
109	16220	16327	43135631	0.019	55	53	94.2
110	13438	13538	41803217	0.017	59	58	94.2
111	13535	13645	41431203	0.02	58	56	94.3
112	72105	74309	62134863	0.349	4	4	77.5
113	27213	27409	46076238	0.015	43	41	94.5
114	68653	70404	55662998	0.306	7	5	89.6
115	56925	59086	57225500	0.338	7	5	86.3
116	37121	38229	49437600	0.207	19	14	92.1
117	53902	55832	54843345	0.346	8	5	86.6
118	65730	67664	55646563	0.342	7	5	87.7
119	125260	132293	86921831	0.395	5	7	88.2
120	69497	71379	56710801	0.312	7	5	88.7
121	48645	50405	53243269	0.325	9	6	87.5
122	59324	60879	53180457	0.273	9	6	90.2
123	58901	61726	59274024	0.344	7	5	86.6
124	65505	67829	59222465	0.314	8	5	90.4
125	60703	63342	59538119	0.309	7	5	89
126	44397	46069	51650805	0.318	10	7	87
127	63844	66266	60125514	0.307	8	6	91.1
128	49440	51820	56404628	0.307	10	7	89.7
129	43746	45289	51742016	0.292	9	6	87.5
130	77505	80232	63971912	0.343	7	4	88.6
131	88750	92186	67772406	0.351	4	3	89.1
132	40605	42079	50961040	0.283	11	7	88.1
133	58260	60193	57090918	0.323	7	5	86.5
134	83970	87992	71768766	0.358	5	3	88.2
135	58852	60773	56157448	0.336	7	5	85.3
136	50477	52218	53851997	0.314	8	5	88.7
137	60459	63062	58761138	0.38	7	5	86.9
138	68684	70525	56344785	0.321	7	5	87
139	57009	58978	55306964	0.348	7	5	85
140	50851	52659	54064330	0.328	8	5	87.1
141	52782	54511	54194229	0.311	8	6	87.3
142	38960	39919	47885929	0.196	20	14	91.8
143	44300	45796	51686000	0.281	13	8	89.1
144	40898	42386	51366415	0.284	11	7	88.2
146	45740	47369	53000059	0.3	10	6	87.6
147	45548	47116	52337228	0.292	10	6	88.1
148	56801	58705	55648085	0.336	7	5	86.2
149	55216	57149	56204431	0.323	8	5	86.3
150	53190	54629	52024066	0.272	10	7	89.2
151	46450	47976	52938442	0.279	10	7	88.2
152	63550	65316	54892557	0.317	7	5	87.9
153	62934	64859	58209516	0.323	7	5	86.2
154	46310	47951	52695702	0.3	9	6	89.2
156	50922	52710	53626505	0.323	9	6	86.9
157	47515	49090	53421623	0.288	9	6	89.3
158	52296	54054	54134355	0.318	9	6	87.9
159	62978	64852	54958830	0.335	8	5	88.2
160	56087	57983	55825728	0.333	8	5	85.7
161	54402	56202	54924790	0.323	8	5	87
162	64437	66499	60418934	0.328	6	4	87.1
163	82400	83952	57387044	0.233	6	5	91
164	59280	60828	54199563	0.237	8	5	90.9
165	35595	36771	50401875	0.123	18	14	93.3
166	74343	76226	57068264	0.299	6	4	89.2
167	82413	84305	59404025	0.312	6	4	88.3
169	19203	19347	43213550	0.025	54	52	94.4
170	68466	70440	58976653	0.331	7	5	87.3
172	62123	63602	53649755	0.236	8	6	91.3
174	98636	100501	62636377	0.276	5	4	89.9
175	16405	16508	41611407	0.017	58	56	94.5
176	73719	75799	60847066	0.338	6	4	86.5
178	70221	72260	60473657	0.332	7	5	87.2
179	83285	85134	60239992	0.295	6	4	88.9
180	19186	19335	42841782	0.021	47	44	94.3
181	73395	75141	56944291	0.293	7	5	89.5
182	75709	77344	56449787	0.265	7	5	90.3
183	50635	51774	55917641	0.179	14	10	91.2
184	31538	32079	45106189	0.075	30	25	94.1
185	66227	67923	55400050	0.297	7	5	89.8
186	57576	59614	56989685	0.352	7	5	86.5
187	54531	56038	52015445	0.284	10	6	88.4
188	27117	27959	47100036	0.166	25	18	93.4
189	59943	61971	57020002	0.352	7	4	85.7
190	56845	58808	55933547	0.342	7	5	86.5
191	78899	80499	58454016	0.232	6	5	91
192	15950	16103	42027016	0.025	58	57	94.5
193	33663	34820	48358013	0.232	18	12	90.5
194	38037	39139	50606919	0.208	16	11	90.2
196	61934	64040	56762044	0.361	7	5	85.1
197	64339	66122	55001788	0.31	7	5	88.2
198	30114	30879	51533679	0.032	17	15	93.5
199	62376	64031	54244959	0.287	7	5	90.3
201	44738	47079	72164187	0.057	12	10	93
202	52253	54228	54575745	0.35	7	5	84.9
203	54453	56315	54686111	0.334	7	5	87
204	61566	63240	54026797	0.296	7	5	89.1
205	59123	61162	55405050	0.363	7	4	85.7
206	45079	46845	52217104	0.33	8	6	88.4
207	54369	56341	55659075	0.346	7	5	86.2
209	47059	48682	52130400	0.293	9	6	89.6
210	50862	52657	53369786	0.328	8	5	88.3
213	37488	38153	46903861	0.12	18	14	93.3
215	62245	63816	55874312	0.275	7	5	88.8
216	82927	84593	58819914	0.241	6	4	89.5
217	63688	65212	54041851	0.267	7	5	89.5
218	35179	36214	67542683	0.037	16	15	93.3
219	104092	105959	66441343	0.174	4	3	91.1
220	84803	86520	61227353	0.233	5	4	90.6
222	81902	83551	72795247	0.038	6	6	93.5
223	108314	110510	74551017	0.103	3	3	92.1
224	75283	78862	71009690	0.284	7	5	88.4
225	22581	24535	64642149	0.058	19	17	93.5
226	53221	54585	51833908	0.237	9	6	90.8
227	59136	60732	53399750	0.276	9	6	90
230	60195	61610	53273135	0.228	8	6	90.9
233	62235	63993	54450038	0.303	9	5	89
234	65130	66776	54772516	0.291	8	5	88.6
235	61787	63362	54027944	0.275	8	5	89.9
236	62469	64156	54056846	0.292	7	5	90.2
237	71686	74598	62139714	0.316	6	4	86.9
238	65154	66828	54698489	0.284	7	5	89.6
239	74091	75971	57562481	0.315	6	4	86.7
240	68029	69621	55030918	0.272	7	5	88.1
241	47728	49388	53597022	0.299	9	6	87.1
245	70783	72557	55959412	0.296	6	4	88.2
246	68169	69725	54697495	0.267	7	5	89.6
255	18440	18594	42536756	0.025	43	42	94.4
256	27037	27186	45266776	0.026	38	36	93.9
257	71436	73287	56136201	0.318	6	4	87.4
258	64872	66551	54332699	0.294	7	5	89.6
259	55040	56629	51543265	0.246	8	6	91.2
260	74920	76386	57214102	0.234	6	5	90.2
262	61958	63457	53299163	0.259	7	5	89.4
263	53829	55257	55193703	0.234	9	6	90.7
267	71681	73578	56576237	0.324	6	4	87.5
268	66017	67838	55899051	0.317	7	4	87.1
269	66833	68534	55517823	0.293	7	5	88.6
270	62597	64455	54715431	0.334	7	5	87.4
271	62217	63794	53802261	0.266	8	5	91
272	49714	50951	51482214	0.216	9	7	91.4
273	71068	72911	56828434	0.312	6	4	87.9
275	58242	59851	53217323	0.293	9	6	89.2
276	57588	59165	53222542	0.277	9	6	89.8
278	67006	68776	55319621	0.303	7	4	88.2
279	23447	26430	55674472	0.101	18	17	93.5
280	66135	67884	55948515	0.272	7	5	90.1
281	67406	69298	56419883	0.325	6	4	87.6
282	53463	55144	56482373	0.237	7	5	90.3
284	57722	59018	52315120	0.226	7	5	90.8
285	64745	66178	55266095	0.25	6	4	88.5
286	74631	76721	58655425	0.32	6	4	87.2
287	62032	63801	54470551	0.315	7	5	88
289	58403	60064	54022024	0.3	8	6	88.8
291	59463	61132	53854763	0.303	8	5	87.4
292	61999	63737	54933345	0.308	7	5	88.9
293	57304	58782	52519180	0.242	8	6	91.3
294	62082	63791	54557406	0.301	8	5	88.7
295	43096	44561	51747407	0.271	10	6	89.4
296	66803	68674	55382436	0.324	6	4	87.5
298	66592	68174	54221161	0.277	7	5	89.7
